# Distinct Stromal Cell Populations Define the B-cell Acute Lymphoblastic Leukemia Microenvironment

**DOI:** 10.1101/2024.09.10.612346

**Authors:** Mauricio N. Ferrao Blanco, Bexultan Kazybay, Mirjam Belderbos, Olaf Heidenreich, Hermann Josef Vormoor

## Abstract

The bone marrow microenvironment plays a critical role in B-cell acute lymphoblastic leukemia (B-ALL) progression, yet its cellular heterogeneity remains poorly understood. Using single-cell RNA sequencing on patient-derived of bone marrow aspirates from pediatric B-ALL patients, we identified two distinct mesenchymal stromal cell (MSC) populations: early mesenchymal progenitors and adipogenic progenitors. Spatial transcriptomic analysis further revealed the localization of these cell types and identified a third stromal population, osteogenic-lineage cells, exclusively present in the bone biopsy. Functional *ex vivo* assays using sorted stromal populations derived from B-ALL patient bone marrow aspirates demonstrated that both early mesenchymal and adipogenic progenitors secrete key niche-supportive factors, including CXCL12 and Osteopontin, and support leukemic cell survival and chemoresistance. Transcriptomic profiling revealed that B-ALL cells interact differently with stromal subtypes. Notably, adipogenic progenitors, but not early mesenchymal progenitors, provide support to leukemic cells through interleukin-7 and VCAM1 signaling. Stromal cells from B-ALL patients exhibited an enhanced adipogenic differentiation capacity compared to healthy controls. Moreover, co-culture experiments showed that B-ALL cells induce adipogenic differentiation in healthy MSCs through a cell contact-dependent mechanism. Adipogenic progenitors were also enriched in relapse samples, implicating them in disease progression. These findings highlight the complexity of the B-ALL microenvironment and identify different specialized stromal niches with which the leukemic cells can engage.
