## Supplementary_Table_3 for "Distinct Stromal Cell Populations Define the B-cell Acute Lymphoblastic Leukemia Microenvironment"

### Sheet: Sheet1
Regulon	p_value	Adipogenic_Progenitors	EarlyMesenchymalProgenitors	log2FC	adj_p_value
RUNX1 (18g)	3.5933e-209	0.304546	0.00187324	-7.34421	5.82115e-207
NFIL3_extended (10g)	1.18601e-207	0.0807149	0.00146922	-5.77875	9.60671e-206
RXRA_extended (34g)	2.3733e-195	0.0292245	0.000600802	-5.6018	1.28158e-193
HDX_extended (33g)	3.76514e-172	0.0266066	0.000617431	-5.42708	1.52488e-170
MAFB_extended (21g)	2.27022e-166	0.0641439	0.00114652	-5.80474	7.3555e-165
NFIC_extended (38g)	3.19784e-166	0.0276656	0.000590755	-5.547	8.63418e-165
GABPA_extended (48g)	3.32224e-148	0.023584	0.000633395	-5.21634	7.68862e-147
FOXO3 (12g)	2.84321e-132	0.0332205	0.000989679	-5.06755	5.75749e-131
FOXC1 (99g)	2.21438e-114	0.143806	0.00163918	-6.45413	3.98588e-113
PKNOX1 (20g)	3.28469e-114	0.0156359	0.000248314	-5.97085	5.3212e-113
THRB_extended (43g)	1.63655e-113	0.0125521	0.00057172	-4.45407	2.4102e-112
TCF4_extended (24g)	1.32112e-111	0.0354225	0.00404082	-3.13163	1.78352e-110
TCF7L2_extended (48g)	1.58196e-107	0.0973967	0.00372505	-4.70817	1.97137e-106
SOX5 (92g)	7.22013e-106	0.114144	0.00128085	-6.4765	8.35472e-105
ETS1 (31g)	1.95656e-105	0.0136583	0.000465756	-4.87107	2.11309e-104
MAF_extended (69g)	1.76692e-98	0.0935734	0.00246345	-5.24678	1.78901e-97
TCF7L1_extended (161g)	8.9769e-96	0.127788	0.00135233	-6.56111	8.55446e-95
NFATC2 (34g)	4.5862e-94	0.109365	0.00373204	-4.87266	4.12758e-93
EGR1 (18g)	3.32374e-92	0.156736	0.00842576	-4.21722	2.83392e-91
ERF (230g)	6.48938e-89	0.0377313	0.00291607	-3.69321	5.2564e-88
GLI3_extended (16g)	1.79297e-86	0.0470977	0.002785	-4.07942	1.38315e-85
FOSB (11g)	6.62996e-86	0.326808	0.0164499	-4.31221	4.88206e-85
IKZF2_extended (26g)	1.15665e-80	0.00685745	0.000178517	-5.25569	8.14682e-80
KLF6 (28g)	2.36166e-77	0.0419958	0.00155566	-4.75375	1.56852e-76
JUNB (30g)	2.42056e-77	0.235049	0.0354736	-2.72811	1.56852e-76
FOS (43g)	9.79006e-77	0.224218	0.0320779	-2.80521	6.09996e-76
IRF1_extended (51g)	3.63767e-69	0.0842923	0.00735704	-3.51802	2.1826e-68
NFATC1_extended (13g)	4.3493e-68	0.0140406	0.000384321	-5.1875	2.51638e-67
ZNF580_extended (2305g)	7.84145e-68	0.119804	0.252379	1.07491	4.38039e-67
EBF1_extended (12g)	1.76329e-67	0.403519	0.0205044	-4.29856	9.52178e-67
JUN (18g)	2.01066e-66	0.29408	0.0435767	-2.75455	1.05073e-65
ETV6_extended (98g)	1.01121e-62	0.0309847	0.0058198	-2.41231	5.11925e-62
KLF2 (31g)	1.89525e-58	0.115305	0.0157706	-2.87006	9.30394e-58
HES1 (260g)	2.87447e-58	0.0235868	0.0583691	1.30719	1.3696e-57
RXRB (32g)	1.48161e-54	0.00379306	0.000157929	-4.57728	6.85775e-54
LEF1_extended (76g)	1.59684e-54	0.0272016	0.0082967	-1.71296	7.18577e-54
ETS2_extended (125g)	3.44838e-53	0.0295707	0.0780119	1.3995	1.50983e-52
HEY1 (237g)	1.26982e-52	0.00662504	0.0227	1.77654	5.41343e-52
ZNF143 (123g)	2.24698e-51	0.0128936	0.032879	1.35045	9.33361e-51
ATF4 (55g)	3.24696e-51	0.0702884	0.178372	1.34352	1.31502e-50
CEBPD (164g)	1.66631e-50	0.108809	0.234511	1.10785	6.58394e-50
JUND (232g)	5.03949e-49	0.137339	0.0636861	-1.10868	1.9438e-48
CLOCK (294g)	2.25015e-48	0.0188038	0.00383691	-2.29271	8.4773e-48
NFATC3_extended (111g)	5.71618e-47	0.0212534	0.00833661	-1.35005	2.10459e-46
NFIA_extended (23g)	6.42075e-47	0.0199174	0.00194254	-3.35734	2.31147e-46
NR3C1_extended (89g)	1.68595e-46	0.015782	0.0078051	-1.0157	5.93749e-46
DBP_extended (79g)	1.0905e-42	0.00131334	0.0116554	3.14871	3.75875e-42
ATF3 (228g)	7.55746e-41	0.0958073	0.033313	-1.52402	2.55064e-40
CREB3L2 (233g)	2.42587e-40	0.0136898	0.00379819	-1.84944	8.02024e-40
EP300_extended (71g)	1.67458e-39	0.0122965	0.00310148	-1.98687	5.42563e-39
ELF1 (31g)	5.94341e-39	0.026067	0.0107804	-1.27374	1.88791e-38
ETV3_extended (16g)	5.57741e-37	0.00724134	0.000327337	-4.46321	1.73758e-36
ATF1 (1083g)	9.60851e-37	0.0561727	0.0307854	-0.867601	2.93694e-36
ELK3 (41g)	1.13222e-35	0.00973768	0.00264236	-1.88136	3.39667e-35
FOXP1_extended (28g)	7.05096e-35	0.0207363	0.0082492	-1.32973	2.07683e-34
BHLHE40 (449g)	1.35414e-33	0.0325821	0.0509585	0.645229	3.91734e-33
ZBTB25_extended (311g)	1.47208e-31	0.00680839	0.00196933	-1.78909	4.18381e-31
CEBPG (18g)	2.06843e-31	0.00623172	0.0323182	2.37446	5.77735e-31
CREB3L4 (11g)	3.57766e-31	0.00472379	0.0392976	3.05616	9.82341e-31
BHLHE41 (525g)	7.16488e-31	0.0519727	0.072191	0.474056	1.93452e-30
IRF2_extended (20g)	6.46311e-29	0.00929425	0.000630908	-3.87871	1.71643e-28
TCF3_extended (425g)	7.48316e-27	0.0109518	0.00306444	-1.83714	1.95528e-26
RELB (35g)	7.14952e-26	0.00749937	0.00212374	-1.81967	1.83845e-25
MYC (37g)	4.15738e-25	0.00962097	0.0232556	1.27323	1.05234e-24
ERG (99g)	7.41211e-25	0.01802	0.00771899	-1.22301	1.84733e-24
MLX (495g)	1.31061e-24	0.0101582	0.019739	0.958333	3.21695e-24
TCF7_extended (289g)	1.8883e-24	0.0348046	0.0554929	0.673007	4.56573e-24
ESRRA (86g)	2.9136e-24	0.000899331	0.00571309	2.666	6.94122e-24
FOXO1 (47g)	4.83031e-23	0.0188595	0.00701594	-1.42646	1.13407e-22
SF1 (221g)	1.48313e-22	0.0226024	0.0148842	-0.602666	3.43238e-22
ZNF576 (486g)	4.45503e-21	0.00868451	0.0169968	0.968664	1.0165e-20
RFX3_extended (14g)	1.50857e-20	0.00946701	0.00135617	-2.80246	3.39429e-20
ZNF131 (134g)	5.00494e-20	0.00414431	0.00158924	-1.38223	1.11069e-19
E2F3_extended (15g)	5.47906e-20	0.00325233	0.000175791	-4.2018	1.19947e-19
ZNF410 (11g)	5.61012e-19	0.00500581	0.000441578	-3.49989	1.21179e-18
MZF1_extended (25g)	1.58051e-18	0.00255522	0.000295902	-3.10595	3.36898e-18
ELK4_extended (724g)	7.39636e-15	0.0213654	0.0129401	-0.723382	1.55612e-14
NFKB1 (74g)	1.10534e-14	0.00974797	0.00496389	-0.973487	2.2957e-14
MXD4_extended (46g)	8.4302e-14	0.00331279	0.000897472	-1.88294	1.72872e-13
BPTF_extended (45g)	5.65205e-13	0.0153733	0.00815579	-0.914444	1.14454e-12
TEAD4 (84g)	6.21764e-13	0.00310574	0.00653593	1.07321	1.24353e-12
SOX4 (27g)	1.90832e-12	0.0390753	0.0551739	0.49772	3.77009e-12
CREM (13g)	2.54075e-11	0.00520872	0.00131121	-1.9892	4.95906e-11
CREB3 (44g)	4.54802e-10	0.00884028	0.00268643	-1.71803	8.77119e-10
MEIS1 (17g)	2.97845e-09	0.0112046	0.00847445	-0.40286	5.67658e-09
POU2F1 (14g)	5.22473e-09	0.00938149	0.0027467	-1.77174	9.84194e-09
POU3F3_extended (54g)	6.26983e-09	0.00312896	0.00750276	1.26147	1.16748e-08
ZNF331 (18g)	1.13143e-08	0.00572903	0.00171278	-1.74137	2.08287e-08
USF2_extended (335g)	8.92988e-08	0.00973609	0.0131687	0.435663	1.62544e-07
MYB (16g)	1.09412e-07	0.011983	0.0145223	0.277262	1.96942e-07
FOSL2 (58g)	1.54581e-07	0.00259812	0.000977368	-1.40958	2.75189e-07
PHF20_extended (627g)	2.75448e-06	0.0241438	0.0202421	-0.254287	4.85028e-06
ZNF384_extended (255g)	3.15721e-06	0.00264469	0.00136668	-0.951912	5.49965e-06
PAX8 (11g)	6.52697e-06	0.0017004	0.00827818	2.28277	1.12486e-05
GABPB1_extended (19g)	1.69838e-05	0.00599653	0.00209217	-1.51868	2.89619e-05
CEBPB (51g)	1.72663e-05	0.068974	0.0808619	0.229405	2.91369e-05
RARA_extended (18g)	3.25453e-05	0.00209106	0.000749088	-1.47979	5.4354e-05
ESRRG_extended (10g)	4.07941e-05	0.0122746	0.0298897	1.2839	6.74351e-05
MGA (14g)	4.36447e-05	0.0030855	0.00968317	1.64966	7.14186e-05
ELF2 (42g)	4.96917e-05	0.00198087	0.000912526	-1.11734	8.05005e-05
HOXB13 (16g)	9.18046e-05	0.000324412	0.00411484	3.66085	0.000147251
ZNF333 (15g)	9.67304e-05	0.00116727	0.00030696	-1.92355	0.000153631
HES5 (150g)	0.000143405	0.0012808	0.00182339	0.509247	0.00022555
HMBOX1 (15g)	0.000186642	0.0137023	0.00674545	-1.02232	0.000290731
MAFK_extended (193g)	0.000216397	0.00455385	0.00291772	-0.642067	0.00033387
MAFF_extended (14g)	0.000712102	0.00444732	0.0091157	1.03525	0.00108831
BCL11A_extended (12g)	0.0012677	0.00639926	0.00753939	0.23651	0.00191933
ARNT (259g)	0.00282277	0.00922016	0.0107265	0.218291	0.00423415
PBX1_extended (55g)	0.00378263	0.0203476	0.0368579	0.857087	0.00562189
HMGA1 (12g)	0.00384146	0.00940058	0.00813664	-0.208291	0.00565743
REL (32g)	0.00388117	0.00244123	0.00183716	-0.409934	0.00566441
STAT1 (33g)	0.00413925	0.00107774	0.000471776	-1.19012	0.00593415
XBP1 (67g)	0.00413147	0.0161923	0.0134943	-0.26294	0.00593415
NFYB_extended (12g)	0.00431387	0.00463736	0.00156329	-1.56811	0.00613023
STAT6 (18g)	0.00556069	0.000510457	0.00208976	2.03135	0.00783332
MLXIP (16g)	0.00839644	0.00167999	0.000764958	-1.13398	0.0117261
IKZF1 (22g)	0.00970639	0.00442809	0.00432493	-0.0340011	0.0134396
MAX (19g)	0.0109352	0.00201444	0.00161289	-0.320549	0.0150128
HEY2 (419g)	0.0121495	0.0146284	0.0130833	-0.16103	0.0165396
TERF1 (17g)	0.0143165	0.000355528	0.00170362	2.25737	0.0193272
CREBL2 (280g)	0.016988	0.0128551	0.014614	0.184993	0.0226249
NFKB2 (15g)	0.0170385	0.00259324	0.000977126	-1.40722	0.0226249
HOXA10_extended (27g)	0.0179876	0.000764787	0.00173502	1.18077	0.023691
CUX1 (14g)	0.0190562	0.00222037	0.00111788	-0.989399	0.024896
SMC3 (18g)	0.0217598	0.00208069	0.000971196	-1.09844	0.0282007
HNF1B (34g)	0.0244283	0.00106547	0.00204732	0.9416	0.0314078
THRA_extended (16g)	0.0329025	0.000330205	0.00123927	1.90486	0.0419702
NR2F2_extended (74g)	0.0380737	0.0123556	0.0105147	-0.232726	0.048187
PURA_extended (14g)	0.039873	0.00154933	0.00298411	0.945212	0.0500731
TFAP4 (17g)	0.0453912	0.000273483	0.000106523	-1.35208	0.0565644
ATF6 (18g)	0.067678	0.00101314	0.000591937	-0.774306	0.0836934
HOXB2 (55g)	0.0764173	4.32763e-05	0.000331552	2.90897	0.0937849
CHURC1_extended (12g)	0.0820897	0.00022119	0.000800275	1.8505	0.099989
RFXANK_extended (15g)	0.116442	0	0.000549789	9.10536	0.140774
SP1 (10g)	0.123881	0.00191009	0.000386458	-2.30228	0.148657
ATF6B (14g)	0.222056	2.30261e-05	4.38905e-05	0.901808	0.264508
IRF9 (48g)	0.240932	0.00115206	0.000703788	-0.710211	0.284897
HOXA9_extended (11g)	0.297647	0	0.000128561	7.01748	0.349411
SOX12_extended (13g)	0.311904	1.76567e-05	0.000371947	4.32121	0.363514
TBP_extended (13g)	0.320516	0.000173035	0.000290085	0.742061	0.370882
IRF8_extended (18g)	0.342016	0.000217657	0.000290555	0.415104	0.392955
YY1 (25g)	0.346433	0.000925528	0.00143424	0.631388	0.395227
HOXA11 (11g)	0.356059	0.00109904	0.000235042	-2.22044	0.403368
IRF7_extended (23g)	0.369401	0.00407415	0.00301949	-0.432073	0.415576
RORC (16g)	0.38816	0.000162206	0.000487004	1.5802	0.433669
NFE2L1_extended (24g)	0.395607	0.000800463	0.000682683	-0.229309	0.438961
HIF1A (46g)	0.428215	0.00382836	0.00335532	-0.190224	0.471911
HNF4G_extended (14g)	0.45725	3.61839e-05	0.000145415	1.97732	0.500503
ZNF440 (39g)	0.464004	0.000207672	0.000467869	1.16795	0.504488
HOXA3_extended (13g)	0.5471	7.4158e-05	0.000234638	1.64858	0.590869
MXI1_extended (153g)	0.571048	0.00633654	0.00935389	0.561797	0.608617
NR1H4_extended (24g)	0.568169	0.00182878	0.0020602	0.171813	0.608617
THAP11 (31g)	0.596282	3.76737e-05	6.15648e-05	0.694001	0.631357
BACH1_extended (11g)	0.628133	0.00121931	0.000647833	-0.911327	0.660763
GATAD1_extended (20g)	0.69385	0.000765132	0.00146173	0.933001	0.725185
ARNT2 (16g)	0.702077	0.000133241	5.56297e-05	-1.24519	0.72908
HLTF_extended (33g)	0.744196	0.0122456	0.0129823	0.0842692	0.767896
RUNX3 (12g)	0.830644	0.0131456	0.013829	0.0731201	0.851672
PAX6_extended (17g)	0.85248	0.000101189	0.000117212	0.210136	0.868565
ZNF217_extended (12g)	0.872203	0.000785606	0.000898446	0.193396	0.883106
ELK1 (39g)	0.951088	0.000487131	0.000463463	-0.0717046	0.956995
MITF (166g)	0.980089	0.0038647	0.00400141	0.0501409	0.980089
