## Supplementary_Table_1 for "Distinct Stromal Cell Populations Define the B-cell Acute Lymphoblastic Leukemia Microenvironment"

### Sheet: MetaData_scRNAseq
Patient	Molecular_Subtype	Sex	Stage	Age (years)	Blast%	Cells_sequenced
A1	High hyperdiploid	Male	Diagnosis	2	90	4580
A2	High hyperdiploid	Female	Diagnosis	2	93	3456
A3	High hyperdiploid	Male	Diagnosis	2	73	3843
A4	KMT2A-rearranged ALL	Female	Diagnosis	16	94	1457
A5	High hyperdiploid	Male	Relapse	3	73	1826
A6	ETV6::RUNX1	Female	Diagnosis	4	88	2148
A7	ZNF384-rearranged ALL	Male	Diagnosis	15	86	3363
A8	iAMP21	Female	Diagnosis	13	95	3192
A9	iAMP21	Male	Relapse	11	80	2316
A10	Healthy	Female	NA	18	NA	2152
